# The climate benefits of yield increases in genetically engineered crops

**DOI:** 10.1101/2021.02.10.430488

**Authors:** Emma Kovak, Matin Qaim, Dan Blaustein-Rejto

## Abstract

The benefits of genetically engineered (GE) crops are systematically underestimated because previous studies did not incorporate the reduction in greenhouse gas (GHG) emissions associated with yield increases. We estimate this impact using the carbon opportunity cost of land use. Our results suggest that the GHG emissions reductions from the yield increases in GE crops are substantial and should be included in future analyses.
