## Supplemental Tables 1-3 for "The climate benefits of yield increases in genetically engineered crops"

### Sheet: Contents
Contents
Sheet	Description
Suppl. Table 1	Crop areas and yields used in our analysis
Suppl. Table 2	Calculation of average fertilizer applied in EU to use in calculating site-specific PEM
Suppl. Table 3	Output from Searchinger (2018) Carbon Benefits Calculator

### Sheet: Suppl. Table 1
Data sources: USA biotech area and adoption rates from ISAAA (2017); EU28 area harvested and average yield from FAOSTAT for 2017
Crop	USA biotech area (millions hectares planted)	Total biotech adoption in USA (% of area)	IR and HT trait adoption	EU28 area harvested (hectares)	EU28 average yield (hg/ha)	EU28 average yield (tonnes/ha)	Projected yield with biotech, IR/HT additive yield increase (tonnes/ha)	Projected yield with biotech, IR only, no additive yield increase (tonnes/ha)	Projected EU adoption based on USA adoption rate (hectares)	Projected EU adoption based on 85% adoption rate (hectares)	Projected EU adoption based on 50% adoption rate (hectares)
maize	33.84	0.93	84% IR/HT, 3% IR, 13% HT	8253471	78933	7.8933	9.05709	8.62611	7.67573e+06	7.01545e+06	4.12674e+06
soybean	34.05	0.94	HT	960640	27847	2.7847	2.96571	-	903002	816544	480320
cotton	4.58	0.96	83% IR/HT, 5% IR, 12% HT	327969	29677	2.9677	3.40428	3.24417	314850	278774	163984
canola	0.876	1	HT	6742549	32544	3.2544	3.46594	-	6742549	5.73117e+06	3.37127e+06
sugarbeet	0.458	1	HT	1754848	815516	81.5516	86.8525	-	1754848	1.49162e+06	877424

### Sheet: Suppl. Table 2
Data source: Fertilizer data from Zhang et al. (2015), data on area harvested from FAOSTAT for 2011
			Fertilizer applied, chemical and manure (kg N/km^2)	Fertilizer applied, chemical and manure (kg N/ha)	Area harvested (ha)	Total fertilizer applied (kg N)	EU average fertilizer applied (kg N/ha)
Austria	Maize	2011	18631.8	186.318	217100	4.04495e+07
France	Maize	2011	22349.3	223.493	1596711	3.56854e+08
Germany	Maize	2011	31501.3	315.013	487900	1.53695e+08
Greece	Maize	2011	12437.1	124.371	214049	2.66215e+07
Hungary	Maize	2011	13505.7	135.057	1230000	1.6612e+08
Italy	Maize	2011	18188.8	181.888	994831	1.80948e+08
Netherlands	Maize	2011	73139.3	731.393	16570	1.21192e+07
Poland	Maize	2011	26394.7	263.947	333300	8.79736e+07
Portugal	Maize	2011	28743.2	287.432	99983	2.87384e+07
Romania	Maize	2011	8611.99	86.1199	2587102	2.22801e+08
Spain	Maize	2011	17569.8	175.698	369264	6.48788e+07
ALL	Maize	-	-	-	8146810	1.3412e+09	164.629
Austria	Rapeseed	2011	13431.4	134.314	53636	7.20404e+06
Bulgaria	Rapeseed	2011	12328.2	123.282	231309	2.85163e+07
Denmark	Rapeseed	2011	17357.1	173.571	150500	2.61224e+07
Finland	Rapeseed	2011	12492.3	124.923	91000	1.1368e+07
France	Rapeseed	2011	15074.1	150.741	1556026	2.34557e+08
Germany	Rapeseed	2011	21047.7	210.477	1328600	2.7964e+08
Greece	Rapeseed	2011	8190.38	81.9038	12276	1.00545e+06
Hungary	Rapeseed	2011	8874.04	88.7404	233903	2.07567e+07
Italy	Rapeseed	2011	11907.7	119.077	18834	2.2427e+06
Netherlands	Rapeseed	2011	52928.2	529.282	1965	1.04004e+06
Poland	Rapeseed	2011	16797.2	167.972	830149	1.39442e+08
Romania	Rapeseed	2011	6051.14	60.5114	390020	2.36007e+07
Spain	Rapeseed	2011	11237.8	112.378	32091	3.60632e+06
Sweden	Rapeseed	2011	18690.9	186.909	92700	1.73264e+07
United Kingdom	Rapeseed	2011	22615.5	226.155	704559	1.5934e+08
ALL	Rapeseed	-	-	-	5727568	9.55768e+08	166.871
Bulgaria	Seed cotton	2011	16045	160.45	415	66586.9
Greece	Seed cotton	2011	10050.2	100.502	300000	3.01506e+07
Spain	Seed cotton	2011	14110.9	141.109	67118	9.47097e+06
ALL	Seed cotton	-	-	-	367533	3.96881e+07	107.985
Austria	Soybeans	2011	26820	268.2	38123	1.02246e+07
Bulgaria	Soybeans	2011	12589	125.89	588	74023.1
France	Soybeans	2011	26303.6	263.036	41571	1.09347e+07
Germany	Soybeans	2011	24109.3	241.093	2000	482185
Greece	Soybeans	2011	28700.4	287.004	358	102747
Hungary	Soybeans	2011	18922.5	189.225	41009	7.75994e+06
Italy	Soybeans	2011	28224.3	282.243	165955	4.68396e+07
Poland	Soybeans	2011	17759	177.59	208	36938.7
Romania	Soybeans	2011	16021.4	160.214	71861	1.15131e+07
Spain	Soybeans	2011	20737.7	207.377	699	144956
ALL	Soybeans	-	-	-	362372	8.81128e+07	243.156
Austria	Sugar beet	2011	14448.3	144.483	46580	6.73003e+06
Denmark	Sugar beet	2011	19019	190.19	40000	7.60761e+06
Finland	Sugar beet	2011	13970.7	139.707	14100	1.96987e+06
France	Sugar beet	2011	16496.9	164.969	391191	6.45342e+07
Germany	Sugar beet	2011	23411.9	234.119	398100	9.32027e+07
Greece	Sugar beet	2011	8925.51	89.2551	9606	857384
Hungary	Sugar beet	2011	9876.17	98.7617	15154	1.49663e+06
Italy	Sugar beet	2011	13141.6	131.416	62235	8.17869e+06
Netherlands	Sugar beet	2011	57496.5	574.965	73329	4.21616e+07
Poland	Sugar beet	2011	18853.2	188.532	203512	3.83686e+07
Portugal	Sugar beet	2011	20414.6	204.146	321	65530.9
Romania	Sugar beet	2011	6630.53	66.3053	18796	1.24627e+06
Spain	Sugar beet	2011	12554.1	125.541	44931	5.64066e+06
Sweden	Sugar beet	2011	20854.1	208.541	39638	8.26615e+06
United Kingdom	Sugar beet	2011	24969.8	249.698	112715	2.81447e+07
ALL	Sugar beet	-	-	-	1470208	3.08471e+08	209.814

### Sheet: Suppl. Table 3
Crop	Site-specific total PEM/output (kgCO2eq/ kg output/yr)		PEM saving or increase (t CO2eq/ha/yr)			Total C benefits from PEM saving (MtCO2eq/yr)	Total COC of each food or fiber (t CO2eq/ha/yr)			Total C benefits from COC (MtCO2eq/yr)	Total C benefits of crop output (t CO2eq/ha/yr)
	2017	2017 + GE	2017	2017 + GE	Net		2017	2017 + GE	Net		2017	2017 + GE	Net
maize	0.39	0.37	0.57	0.82	0.25	1.91893	16.67	19.13	2.46	18.8823	17.25	19.96	2.71
soy	0.84	0.81	-1.6229	-1.6211	0.0018	0.0016254	16.3	17.36	1.06	0.957182	14.68	15.74	1.06
cotton	0.87	0.84	0.74	0.96	0.22	0.0692671	8.5	9.74	1.24	0.390414	9.24	10.7	1.46
canola	0.94	0.92	0.21	0.29	0.08	0.539404	18.94	20.17	1.23	8.29334	19.15	20.47	1.32
sugarbeet	0.05	0.05	0.59	0.74	0.15	0.263227	15.23	16.22	0.99	1.7373	15.82	16.96	1.14
